# Adaptive brain rewiring after brain injury via adult neurogenesis

**DOI:** 10.64898/2026.09.22.753668

**Authors:** Oisorjo Chakraborty, Samuele Maturi, Michael Zabolocki, Mary Muhia, Sabrina Villar-Pazos, Meghane Decroocq, Simone Horenkamp, María Nazareth González Alvarado, Lukasz Piszczek, Matthias Schlachter, Tereza Oppelt Duranova, Henrik Skibbe, Jürgen A. Knoblich, Sofia Grade

**Affiliations:** Institute of Molecular Biotechnology of the Austrian Academy of Sciences (IMBA), Vienna BioCenter (VBC), Vienna, Austria; Vienna BioCenter PhD Program, Doctoral School of the University of Vienna and Medical University of Vienna, Vienna, Austria; Institute of Science and Technology Austria, Klosterneuburg, Austria; Institute for International Strategy and Emerging Technologies, Tokyo International University, Japan; Brain Image Analysis Unit, RIKEN Center for Brain Science, Wako, Saitama, Japan; Department of Informatics, Faculty of Informatics, Matsuyama University, Matsuyama, Ehime, Japan

## Abstract

The adult mammalian brain has limited regenerative capacity yet retains substantial potential for functional reorganization after experience, injury or disease^1–3^. While local plasticity at injury sites has been described^4,5^, the brain-wide consequences of a focal injury and the biological processes that drive them remain unknown. To address this, we performed an unbiased, whole-brain screen of neuronal activity at single-cell resolution following a focal injury to the primary visual cortex (V1) in mice. Olfactory processing areas emerged as loci of remote activation. We further show that V1 injury promotes the recruitment of adult-born neurons into the olfactory bulb (OB) and potentiates cortical feedback onto bulbar circuits. Combining high-density multielectrode array recordings with two-photon calcium imaging revealed OB circuit refinement characterized by increased synchrony and sharpened tuning of principal output neurons. These circuit-level functional enhancements coincide with improved behavioral performance in odor-guided tasks. Motor cortex lesions do not elicit similar cellular and behavioral responses, suggesting that such distal adaptation only develops when injury is coupled with increased olfactory demand. Together, these data demonstrate that the adult brain can recruit alternative sensory circuits distant from a focal lesion to undergo adaptive, functionally relevant reorganization, and implicate adult neurogenesis as a contributing mechanism. Our findings expose a previously underappreciated degree of remote plasticity and reveal a novel role of adult neurogenesis in sensory compensation.
