## Supplementary Table 1 for "Adaptive brain rewiring after brain injury via adult neurogenesis"

### Sheet: Sheet1
Division	Major region	Proposed subgroup	Structure	Abbreviation
Brain stem	Midbrain	Midbrain	Inferior colliculus	IC
			Midbrain trigeminal nucleus	MEV
			Midbrain, behavioral state related	MBsta
			Midbrain, motor related	MBmot
			Nucleus of the brachium of the inferior colliculus	NB
			Nucleus sagulum	SAG
			Parabigeminal nucleus	PBG
			Superior colliculus, sensory related	SCs
Cerebrum	Cerebral cortex	Cortical subplate/amygdalar	Basolateral amygdalar nucleus	BLA
			Basomedial amygdalar nucleus	BMA
			Claustrum	CLA
			Endopiriform nucleus	EP
			Lateral amygdalar nucleus	LA
			Posterior amygdalar nucleus	PA
		Hippocampal formation	Ammon's horn	CA
			Dentate gyrus	DG
			Entorhinal area, lateral part	ENTl
			Entorhinal area, medial part, dorsal zone	ENTm
			Hippocampo-amygdalar transition area	HATA
			Parasubiculum	PAR
			Postsubiculum	POST
			Presubiculum	PRE
			Prosubiculum	ProS
			Subiculum	SUB
			Entorhinal area	ENT
			Hippocampus	HIP
		Isocortex - auditory	Dorsal auditory area	AUDd
			Posterior auditory area	AUDpo
			Primary auditory area	AUDp
			Ventral auditory area	AUDv
		Isocortex - cingulate/prefrontal/orbital	Anterior cingulate area, dorsal part	ACAd
			Anterior cingulate area, ventral part	ACAv
			Frontal pole, cerebral cortex	FRP
			Infralimbic area	ILA
			Orbital area, lateral part	ORBl
			Orbital area, medial part	ORBm
			Orbital area, ventrolateral part	ORBvl
			Prelimbic area	PL
		Isocortex - insular/gustatory/visceral	Agranular insular area, dorsal part	AId
			Agranular insular area, posterior part	AIp
			Agranular insular area, ventral part	AIv
			Gustatory areas	GU
			Visceral area	VISC
		Isocortex - motor	Primary motor area	MOp
			Secondary motor area	MOs
			Motor area	MO
		Isocortex - retrosplenial	Retrosplenial area, dorsal part	RSPd
			Retrosplenial area, lateral agranular part	RSPagl
			Retrosplenial area, ventral part	RSPv
		Isocortex - somatosensory	Primary somatosensory area, barrel field	SSp-bfd
			Primary somatosensory area, lower limb	SSp-ll
			Primary somatosensory area, mouth	SSp-m
			Primary somatosensory area, nose	SSp-n
			Primary somatosensory area, trunk	SSp-tr
			Primary somatosensory area, unassigned	SSp-un
			Primary somatosensory area, upper limb	SSp-ul
			Supplemental somatosensory area	SSs
		Isocortex - temporal association	Ectorhinal area	ECT
			Perirhinal area	PERI
			Temporal association areas	TEa
		Isocortex - visual	Anterior area	VISa
			Anterolateral visual area	VISal
			Anteromedial visual area	VISam
			Area prostriata	APr
			Lateral visual area	VISl
			Laterointermediate area	VISli
			Posterolateral visual area	VISpl
			Posteromedial visual area	VISpm
			Postrhinal area	VISpor
			Primary visual area	VISp
			Rostrolateral visual area	VISrl
			Primary visual area	V1/VISp
		Olfactory areas	Accessory olfactory bulb	AOB
			Anterior olfactory nucleus	AON
			Bed nucleus of the accessory olfactory tract	BA
			Cortical amygdalar area	COA
			Dorsal peduncular area	DP
			Nucleus of the lateral olfactory tract	NLOT
			Piriform area	PIR
			Piriform-amygdalar area	PAA
			Postpiriform transition area	TR
			Taenia tecta	TT
			Main olfactory bulb	OB
			External plexiform layer	EPL
			Glomerular layer	GL
			Granule cell layer	GCL
			Mitral cell layer	MCL
			Olfactory nerve layer of the main olfactory bulb	ONL
			Rostral migratory stream	RMS
	Cerebral nuclei	Amygdalar nuclei	Anterior amygdalar area	AAA
			Central amygdalar nucleus	CEA
			Intercalated amygdalar nucleus	IA
			Medial amygdalar nucleus	MEA
		Pallidum	Pallidum, caudal region	PALc
			Pallidum, dorsal region	PALd
			Pallidum, medial region	PALm
			Pallidum, ventral region	PALv
			Diagonal band nucleus	DBN
		Septal region	Lateral septal nucleus	LS
			Septofimbrial nucleus	SF
		Striatum	Striatum dorsal region	STRd
			Striatum ventral region	STRv
			Striatum	STR
Interbrain	Hypothalamus/ Thalamus	Hypothalamus/ Thalamus	Anterior hypothalamic nucleus	AHN
			Dorsal premammillary nucleus	PMd
			Hypothalamic lateral zone	LZ
			Mammillary body	MBO
			Medial preoptic nucleus	MPN
			Paraventricular hypothalamic nucleus, descending division	PVHd
			Periventricular region	PVR
			Periventricular zone	PVZ
			Posterior hypothalamic nucleus	PH
			Ventral premammillary nucleus	PMv
			Ventromedial hypothalamic nucleus	VMH
			Anterodorsal nucleus	AD
			Anteromedial nucleus	AM
			Anteroventral nucleus of thalamus	AV
			Dorsal part of the lateral geniculate complex	LGd
			Epithalamus	EPI
			Ethmoid nucleus of the thalamus	Eth
			Geniculate group, ventral thalamus	GENv
			Interanterodorsal nucleus of the thalamus	IAD
			Intralaminar nuclei of the dorsal thalamus	ILM
			Lateral dorsal nucleus of thalamus	LD
			Lateral posterior nucleus of the thalamus	LP
			Medial geniculate complex	MG
			Medial group of the dorsal thalamus	MED
			Midline group of the dorsal thalamus	MTN
			Peripeduncular nucleus	PP
			Posterior complex of the thalamus	PO
			Posterior limiting nucleus of the thalamus	POL
			Posterior triangular thalamic nucleus	PoT
			Reticular nucleus of the thalamus	RT
			Subparafascicular nucleus	SPF
			Suprageniculate nucleus	SGN
			Ventral anterior-lateral complex of the thalamus	VAL
			Ventral medial nucleus of the thalamus	VM
			Ventral posterolateral nucleus of the thalamus	VPL
			Ventral posterolateral nucleus of the thalamus, parvicellular part	VPLpc
			Ventral posteromedial nucleus of the thalamus	VPM
			Ventral posteromedial nucleus of the thalamus, parvicellular part	VPMpc
Other	Ventricular system / neurogenic zone	Ventricular system / neurogenic zone	Lateral ventricle	LV
			Subventricular zone	SVZ
